# New insights into colorectal cancer liver metastasis carcinogenesis and its effect with moxibustion

**DOI:** 10.1101/2021.12.08.471188

**Authors:** Ya-Fang Song, Li-Xia Pei, Jing Guo, Yi Zhuang, Yu-Hang Wang, Ting-Ting Zhao, Lu Chen, Jin-Yong Zhou, Jian-Hua Sun

## Abstract

**Background:** Chemotherapeutic drugs creates severe adverse reactions for colorectal cancer. Moxibustion confers clinical benefits for postoperative patients undergoing chemotherapy, it will fill the blank period of western medicine treatment and provide useful help for tumor patients to prevent recurrence and metastasis, but the physiological mechanisms behind the antitumor effects are unclear. This study was aimed to determine the effect and characterize the differential cytokines and gene expression profiles in intrasplenic transplanted GFP-HCT-116 cells-induced tumors model by Pre-Mox, Post-Mox and Pre-Post-Mox intervention.

**Methods:** Human CRC cells with GFP fluorescence were implanted via intrasplenic injection into Balb/c nude mice spleens. Moxibustion stimulation was applied to the BL18 and ST36 acupoints. The model control (MC) group were given no treatment. Pre-Mox mice were received moxibustion for 2 weeks before HCT-116 cell injection. Post-Mox mice received moxibustion for 3 weeks after CRC cell injection. Pre-Post-Mox mice received moxibustion for 5 weeks (2 weeks before and 3 weeks after CRC cell injection). Peripheral bloods were collected, pooled and assayed using a RayBio® mouse inflammation antibody array. Multi-Analyte Suspension Array was opted for verification. RNA isolated from liver paracancerous tissues from the control group and the experimental groups was subjected to RNA-seq, and then screened out significant differences for in-depth verification.

**RESULTS:** The results showed that moxibustion stimulation increased the survival rate and decreased CRC liver metastasis. With the help of Multi-Analyte Suspension Array and RNA-seq, we screened significant differential expression of cytokines and RNA, then further verified them. The metastasis rate decreased significantly from 100% (10/10, MC group) to 50% (6/12, Pre-Mox group), to 46% (6/13, Post-Mox group), and further to 25% (3/12, Pre-Post-Mox group). Cytokine chips were used significant differences were found in MIP-3α, MDC, IL-6, and IL-1a. Transcriptomic analysis suggested that the low-dose combination of Pre-Mox and Post-Mox modulated larger gene sets than the single treatment. We identified a small subset of genes, like APOA4, IGFBP5, IGFBP6, TIMP1, and MGP, as potential molecular targets involved in the preventive action of the combination of Pre-Mox and Post-Mox.

**Conclusions:** Taken together, the current results provide the first evidence in support of the chemopreventive effect of a combination of Pre-Mox and Post-Mox in CRC. Moreover, the cytokines and transcriptional profile obtained in our study may provide a framework for identifying the mechanisms underlying the carcinogenesis process from colonic cancer to liver metastasis as well as the cancer inhibitory effects and potential molecular targets of Pre-Post-Mox.
