## supplement for "New insights into colorectal cancer liver metastasis carcinogenesis and its effect with moxibustion"

### Sheet: Sheet1
supplement1							supplement2							supplement3
proteinID	foldchange	regulation	G2 group with liver metastasis	G2 group without liver metastasis	G1		proteinID	foldchange	regulation	G3 group with liver metastasis	G3 group without liver metastasis	G1		proteinID	foldchange	regulation	G4 group with liver metastasis	G4 group without liver metastasis	G1
TRAIL	0.515118	down	106.531	96.1429	197.411		MIP-3b	0.399864	down	2240.27	1954.89	5235.09		TNF RII	0.347309	down	4537.76	19489.1	27079.7
TECK	0.572461	down	187.021	19.8561	108.389		MIP-3a	0.494749	down	60001.1	68514.9	129596		MIP-3b	0.513506	down	3077.12	2347.66	5235.09
EDAR	0.58062	down	26.6327	123.247	99.9166		Leptin R	0.53571	down	13852.9	12770.3	24828.9		RAGE	0.570359	down	5511.37	3984.25	8216.67
OX40 Ligand	0.584822	down	166.601	265.927	360.668		TCA-3	0.585995	down	40754	31454.9	61099.9		Leptin R	0.600473	down	16615.6	13377	24828.9
OPG	0.628522	down	261.762	117.96	280.295		IL-7	0.613194	down	607.868	833.621	1161.54		TCA-3	0.62763	down	37184.1	39547.9	61099.9
IL-7	0.663607	down	527.059	1126.08	1161.54		Gremlin	0.667239	down	121.884	132.17	190.721		LIX	0.655293	down	20787.4	22402.4	32932.1
CD30	0.663795	down	1029.63	926.093	1471.58		VEGF R1	0.684583	down	5706.02	4433.73	7347.73		MadCAM-1	0.702397	down	6121.72	5825.47	8502.39
MIP-3b	0.673358	down	2075.07	5986.78	5235.09		BLC	0.688256	down	120883	86685	148733		CD40	0.709973	down	3969.85	3833.11	5494.82
VEGF R2	0.712452	down	230.91	130.573	244.181		MadCAM-1	0.716512	down	6382.13	5814.65	8502.39		Fractalkine	0.724862	down	5786.84	2248.2	4976.57
Leptin R	0.716036	down	17126	18455	24828.9		G-CSF	0.719146	down	162767	80786.9	159455		IL-5	0.739989	down	1561.18	1509.03	2074.55
Testican 3	0.753487	down	181.736	193.564	249.246		EDAR	0.726686	down	20.7676	246.063	99.9166		Lungkine	0.750178	down	503.27	654.335	765.3
IL-17B	0.777959	down	200.338	115.492	195.859		Pentraxin 3	0.731238	down	66088.7	44789.3	74403.6		IL-7	0.75168	down	1101.18	691.832	1161.54
CD6	0.781145	down	220.218	411.292	385.617		RAGE	0.746133	down	5158.83	7285.09	8216.67		Fas L	0.75346	down	11661.7	8920.22	13536.9
TROY	0.781526	down	6993.33	7264.48	9120.4		6Ckine	0.756648	down	279.333	281.311	370.798		IL-17B	0.755156	down	187.867	116.011	195.859
G-CSF	0.788724	down	161819	97745.1	159455		TRAIL	0.76542	down	159.426	142.766	197.411		IL-1a	0.756839	down	17126.6	10578.2	17784.7
IL-20	0.791704	down	1416.8	1735.73	1981.03		CD40	0.770358	down	6146.24	2914.88	5494.82		Gremlin	0.761299	down	188.249	111.568	190.721
Fas L	0.799797	down	9500.94	12337.2	13536.9		Lymphotactin	0.7753	down	2250.35	2656.31	3153.81		Eotaxin-2	0.787059	down	10973.9	7932.59	11854.7
Endocan	0.819944	down	216.816	437.246	375.807		Dkk-1	0.78312	down	20614.3	19987.7	25920.4		VEGF R3	0.791974	down	4846.77	4762.78	6066.86
Fractalkine	0.82875	down	5674.41	2997.36	4976.57		OX40 Ligand	0.789586	down	216.63	373.715	360.668		OPN	0.800095	down	161727	164595	203919
Fcg RIIB	1.21287	up	43857.7	39739.2	34420.4		IL-2	0.813078	down	2025.98	1811.68	2356.51		MIP-3a	0.801664	down	112494	95947.6	129596
IL-23	1.21502	up	2152.94	1781.46	1611.66		IL-1a	0.816518	down	15634	13487.9	17784.7		VEGF R1	0.807448	down	6583.79	5346.02	7347.73
IGFBP-2	1.21503	up	98311.8	80343.6	73145.9		OPN	0.821552	down	175504	159918	203919		bFGF	0.814197	down	1491.93	1337.08	1734.92
SLAM	1.21657	up	193.274	177.197	151.94		NOV	0.821867	down	8471.7	8329.03	10220.9		MCSF	1.20928	up	8959.66	3986.24	4941.86
IL-1b	1.22136	up	3242.96	2726.11	2434.26		TROY	0.824541	down	7670.72	7372.19	9120.4		IL-33	1.2104	up	121.565	389.436	179.729
MIG	1.22222	up	9788.64	13031.5	9240.62		ANG-3	1.20033	up	158.358	190.669	144.6		SCF	1.21234	up	2298.08	1866.8	1708.3
ICAM-1	1.22357	up	53389.9	34862.1	35259.5		Dtk	1.20678	up	3089.69	2478.48	2292.93		ANGPTL3	1.21488	up	6447.19	3706.25	4023.48
Chemerin	1.23522	up	14305.3	15320.6	11984.9		TNFa	1.20703	up	3774.91	1897.79	2217.34		Shh-N	1.21515	up	635.371	506.309	466.587
Axl	1.23795	up	96171.9	117404	85834.2		IL-23	1.21107	up	2261.51	1684.9	1611.66		VEGF R2	1.21517	up	329.371	267.688	244.181
MCSF	1.24276	up	6988.5	5397.63	4941.86		Kremen-1	1.21375	up	556.746	707.461	516.902		IL-2 Ra	1.22579	up	11239.2	11631.9	9327.53
SCF	1.24643	up	2244.14	2020.77	1708.3		MMP-10	1.22685	up	237.018	229.369	189.864		Galectin-1	1.24634	up	114861	69252.7	71559.5
Pro-MMP-9	1.24707	up	444788	250019	267406		B7-1	1.23006	up	728.359	641.262	555.415		CCL6	1.25296	up	19492.9	20417	15921.7
Activin A	1.24839	up	221.646	247.824	187.54		TNF RII	1.23202	up	31144.8	35739.2	27079.7		CCL28	1.27198	up	320.226	287.742	238.431
Neprilysin	1.25093	up	11175.6	9716.69	8330.17		IL-7 Ra	1.23268	up	258.911	246.312	204.678		Axl	1.27208	up	108275	110109	85834.2
IL-17E	1.25294	up	1978.39	2025.55	1597.5		Leptin	1.23948	up	304.733	939.497	431.625		Activin A	1.28644	up	278.562	209.428	187.54
BAFF R	1.25852	up	704.652	687.575	552.872		Neprilysin	1.24011	up	10849.5	9836.37	8330.17		B7-1	1.29088	up	741.558	693.771	555.415
MMP-10	1.26938	up	298.423	195.042	189.864		Granzyme B	1.24063	up	367.208	519.037	351.714		ADAMTS1	1.29199	up	387.548	322.52	273.419
Galectin-1	1.28398	up	92014.4	91748.3	71559.5		MMP-3	1.24543	up	25409.4	21500.1	18767		CD27L	1.292	up	1108.86	874.235	761.841
Dkk-1	1.28986	up	45411.7	24615.4	25920.4		IL-2 Ra	1.24772	up	10152.4	13341.8	9327.53		LOX-1	1.29452	up	3913.1	5308.23	3520.45
Limitin	1.30219	up	304.692	487.491	295.753		BTC	1.25412	up	1300.53	1320.12	1044.58		Epiregulin	1.30862	up	618.222	351.459	355.995
SDF-1a	1.31803	up	11279.4	6043.22	6263.81		Renin 1	1.26056	up	8825.62	10386	7594.87		CD6	1.30959	up	785.133	325.092	385.617
TARC	1.32854	up	5674.02	3035.02	3123.35		ICAM-1	1.27098	up	50492.3	39774.9	35259.5		CD48	1.31438	up	3001.04	3472.75	2455.89
TWEAK	1.34732	up	242.838	268.812	189.375		MIP-1b	1.27234	up	609.288	394.453	385.111		Nope	1.31708	up	11582	12297.3	9060.92
Osteoactivin	1.3546	up	3008.67	2289.28	1937.17		MCSF	1.28017	up	6628.48	6038.62	4941.86		sFRP-3	1.32093	up	194.981	122.611	116.83
TNF RII	1.38452	up	44727.7	31427.8	27079.7		CD48	1.29091	up	2999.99	3350.95	2455.89		Epigen	1.3238	up	460.332	431.803	336.544
IL-22	1.38967	up	189.684	121.273	108.878		SCF	1.32428	up	2252	2273.24	1708.3		IL-17	1.32637	up	5372.77	2770.36	2908.51
RAGE	1.40929	up	16529.7	8112.47	8216.67		Galectin-1	1.32456	up	104023	86367.7	71559.5		CD27	1.3297	up	3551.69	2678.93	2319.52
MIP-2	1.40936	up	2654.45	1869.77	1580.46		Marapsin	1.32911	up	649.765	1897.55	835.302		VEGF-B	1.33173	up	237.534	271.242	190.354
CD27L	1.42201	up	1048.42	1120.31	761.841		CD27L	1.3393	up	1188.06	876.844	761.841		Leptin	1.33449	up	438.304	757.733	431.625
CD27	1.43429	up	4267.53	2594.16	2319.52		H60	1.34266	up	238.89	552.204	270.32		TARC	1.34378	up	5718.69	3080.8	3123.35
KC	1.48154	up	49115.9	38988.5	29536.7		CD36	1.34498	up	890.049	1184.39	763.127		IL-17F	1.35246	up	2311.27	1735.61	1480.65
HGF	1.48875	up	6730.42	4612.88	3742.39		IL-17E	1.34956	up	2130.56	2182.28	1597.5		IL-7 Ra	1.3535	up	252.813	304.336	204.678
VEGF-B	1.49135	up	369.525	218.794	190.354		Osteoactivin	1.36449	up	2428.57	2877.68	1937.17		Dtk	1.36649	up	3043.26	3226.67	2292.93
IFNg R1	1.51134	up	274.567	262.402	177.264		Meteorin	1.36721	up	612.085	1071.56	592.112		MDC	1.3699	up	115267	102757	79445.1
IL-7 Ra	1.52507	up	342.588	285.36	204.678		CD27	1.37164	up	4359.53	2322.32	2319.52		IL-20	1.38158	up	3316.19	2259.51	1981.03
TREM-1	1.5517	up	16848.7	13485.6	9713.94		ANGPTL3	1.37936	up	5320.17	5790.15	4023.48		IGFBP-2	1.38487	up	104993	97733.4	73145.9
ANGPTL3	1.56058	up	7023.18	5614.63	4023.48		IL-22	1.3854	up	116.432	196.326	108.878		ANG-3	1.40457	up	215.94	191.786	144.6
LIX	1.57617	up	87548	30775.5	32932.1		Nope	1.40468	up	13503.9	11996.9	9060.92		KC	1.40746	up	44938.4	38458.3	29536.7
C5a	1.58843	up	27026.9	25226.9	16438.1		MDC	1.40585	up	100850	123692	79445.1		SLAM	1.41609	up	238.677	194.705	151.94
GITR L	1.64819	up	2805.68	4311.59	2109.86		MIG	1.40873	up	18363	9228.66	9240.62		Testican 3	1.45029	up	490.054	267.234	249.246
GITR	1.6967	up	2953.28	930.992	976.976		CCL6	1.43343	up	24480.9	21277.5	15921.7		Osteoactivin	1.45639	up	2912.58	2733.7	1937.17
LOX-1	1.74332	up	4614.02	8165.25	3520.45		TECK	1.4335	up	131.1	185.141	108.389		IFNg R1	1.4604	up	318.193	211.332	177.264
RANTES	1.81544	up	9450.65	4366.34	3538.01		CCL28	1.44499	up	469.492	253.412	238.431		Prolactin	1.46059	up	7442.62	8279.76	5374.26
MIP-1a	1.89597	up	1376.94	589.524	474.775		Endocan	1.44617	up	421.57	701.716	375.807		TECK	1.46091	up	232.453	108.395	108.389
IL-28	1.94261	up	49974.5	4093.55	7362.72		IL-17	1.4464	up	3916.26	4520	2908.51		HGF	1.46357	up	6086.8	4929.59	3742.39
Marapsin	1.9713	up	1755.06	1546.72	835.302		HGF	1.44771	up	5257.51	5584.09	3742.39		Resistin	1.47827	up	49469.4	113304	50644.7
Tryptase ε	1.97202	up	20734.5	2876.49	3916		Persephin	1.45258	up	127.465	182.569	104.719		TWEAK	1.5083	up	343.09	238.621	189.375
CD36	2.13257	up	3478.36	762.198	763.127		VEGF	1.45282	up	11668.8	5816.78	5670.5		TRAIL	1.54429	up	696.413	133.617	197.411
IL-6	2.18572	up	44415.3	13199.2	11077.1		C5a	1.45288	up	31097.5	18342.3	16438.1		Renin 1	1.55307	up	11398.6	12207.2	7594.87
Prolactin	2.65659	up	19699.8	10349.6	5374.26		Fractalkine	1.46905	up	5814.11	9194.01	4976.57		BTC	1.55796	up	2038.86	1299.85	1044.58
Lungkine	3.11044	up	7591.37	747.281	765.3		BAFF R	1.46952	up	778.972	848.354	552.872		Endocan	1.57735	up	603.244	583.635	375.807
IL-1a	4.00442	up	88953.6	57022.7	17784.7		IL-6	1.47487	up	23682.6	11270.8	11077.1		BAFF R	1.59	up	919.653	841.399	552.872
AR	4.12873	up	38464.7	2399.4	2326.35		IL-17F	1.47553	up	2020.22	2363.7	1480.65		CD30	1.59933	up	2862.09	1936.32	1471.58
IL-1ra	4.65424	up	25186.1	11777.9	3699.78		Limitin	1.49484	up	367.351	533.219	295.753		IL-1ra	1.60994	up	5981.89	5932.27	3699.78
MCP-1	5.82607	up	33026.4	9705.24	3072.17		VEGF-B	1.53902	up	412.899	208.541	190.354		SDF-1a	1.62847	up	9549.07	10897.6	6263.81
TNFa	6.50515	up	60943.7	3415.93	2217.34		TWEAK	1.55247	up	325.672	266.397	189.375		C5a	1.65557	up	28442.5	26040.8	16438.1
EGF	13.046	up	250934	20205.2	5457.15		P-Cadherin	1.5593	up	7071.81	7924.71	4800.6		IL-17E	1.675	up	3358.45	2132.97	1597.5
MIP-1b	14.1478	up	38137.2	781.426	385.111		IL-20	1.57621	up	3010.39	3240.04	1981.03		P-Cadherin	1.72075	up	8912.31	7657.95	4800.6
							IGF-1	1.5763	up	90504.6	87435	56433.4		MCP-1	1.72212	up	8158.98	3431.51	3072.17
							IFNg R1	1.58067	up	260.252	302.911	177.264		Meteorin	1.80373	up	1790.1	637.99	592.112
							Axl	1.60637	up	154971	122678	85834.2		MIP-1b	1.84232	up	842.927	598.584	385.111
							Epiregulin	1.6117	up	611.365	539.609	355.995		CD30L	1.90458	up	247.582	262.846	133.466
							GITR	1.61506	up	1075.4	2316.71	976.976		Kremen-1	2.04322	up	1607.69	695.069	516.902
							CD30L	1.63816	up	253.186	189.889	133.466		IL-6	2.05453	up	40817.2	12690.2	11077.1
							LOX-1	1.77141	up	7995.04	4865.42	3520.45		Persephin	2.10305	up	263.954	185.566	104.719
							Activin A	1.77692	up	571.905	194.912	187.54		OX40 Ligand	2.11905	up	1480.24	395.533	360.668
							sFRP-3	1.84724	up	201.712	232.712	116.83		DLL4	2.15304	up	2210.67	2312.74	1049.67
							IL-1ra	1.86053	up	11890.3	3985.86	3699.78		GITR L	2.16143	up	2604.13	7989.44	2109.86
							MCP-1	1.92348	up	8428.34	4144.28	3072.17		CD36	2.51168	up	3984.34	923.262	763.127
							KC	1.99401	up	56435.9	61466.4	29536.7		H60	2.64223	up	1252.81	408.894	270.32
							Prolactin	2.29135	up	11917.3	12727.2	5374.26		Limitin	2.7569	up	1403.82	475.444	295.753
							DAN	2.75078	up	262.891	385.207	115.055		Tryptase ε	4.11687	up	49108.8	5294.09	3916
							Tryptase ε	3.25188	up	33745.3	4806.84	3916		EDAR	4.9233	up	1215.12	201.982	99.9166
							EGF	15.5991	up	296469	24450.7	5457.15		DAN	5.50384	up	1505.49	269.829	115.055
														EGF	6.54847	up	85392.1	14959.6	5457.15
